# Processing-bias correction with DEBIAS-M improves cross-study generalization of microbiome-based prediction models

**DOI:** 10.1101/2024.02.09.579716

**Authors:** George I. Austin, Aya Brown Kav, Heekuk Park, Jana Biermann, Anne-Catrin Uhlemann, Tal Korem

## Abstract

Every step in common microbiome profiling protocols has variable efficiency for each microbe. For example, different DNA extraction kits may have different efficiency for Gram-positive and -negative bacteria. These variable efficiencies, combined with technical variation, create strong processing biases, which impede the identification of signals that are reproducible across studies and the development of generalizable and biologically interpretable prediction models. “Batch-correction” methods have been used to alleviate these issues computationally with some success. However, many make strong parametric assumptions which do not necessarily apply to microbiome data or processing biases, or require the use of an outcome variable, which risks overfitting. Lastly and importantly, existing transformations used to correct microbiome data are largely non-interpretable, and could, for example, introduce values to features that were initially mostly zeros. Altogether, processing bias currently compromises our ability to glean robust and generalizable biological insights from microbiome data. Here, we present DEBIAS-M (**D**omain adaptation with phenotype **E**stimation and **B**atch **I**ntegration **A**cross **S**tudies of the **M**icrobiome), an interpretable framework for inference and correction of processing bias, which facilitates domain adaptation in microbiome studies. DEBIAS-M learns bias-correction factors for each microbe in each batch that simultaneously minimize batch effects and maximize cross-study associations with phenotypes. Using benchmarks of HIV and colorectal cancer classification from gut microbiome data, and cervical neoplasia prediction from cervical microbiome data, we demonstrate that DEBIAS-M outperforms batch-correction methods commonly used in the field. Notably, we show that the inferred bias-correction factors are stable, interpretable, and strongly associated with specific experimental protocols. Overall, we show that DEBIAS-M allows for better modeling of microbiome data and identification of interpretable signals that are reproducible across studies.
