## Supplemental Tables 1-2 for "Processing-bias correction with DEBIAS-M improves cross-study generalization of microbiome-based prediction models"

### Sheet: Table S1
Study	Year published	Link	Disease	System	Swab type	Collection	Buffer_grouped	Immediate -80	Lysis	Extraction Kit	ExtractionKit_grouped	Sequencer	Sequencer (PE length)	Robot / manual
Villanueva-Millan et al.	2017	https://onlinelibrary.wiley.com/doi/full/10.7448/IAS.20.1.21526	HIV	Gut	Fecal sample		None	Missing	Missing	DNeasy Blood & Tissue Kit (Qiagen)	Qiagen - other	Illumina MiSeq	Illumina MiSeq	Manual
Perez-Santiago et al.	2013	https://journals.lww.com/aidsonline/fulltext/2013/07310/gut_lactobacillales_are_associated_with_higher_cd4.9.aspx	HIV	Gut	Fecal sample		Missing	Missing	Missing	QIAamp DNA Stool Minikit (Qiagen)	QIAamp	454 (GS/FLX+/Titanium)	454 (GS/FLX+/Titanium)	Manual
Dubourg et al.	2016	https://bmjopengastro.bmj.com/content/3/1/e000080.abstract	HIV	Gut	Fecal sample		Missing	Yes	Bead beating	Qiagen EZ1 DNA tissues kit	Qiagen - other	Illumina MiSeq	Illumina MiSeq (250PE)	Robot
Mutlu et al.	2013	https://journals.plos.org/plospathogens/article?id=10.1371/journal.ppat.1003829	HIV	Gut	Fecal sample (colonoscopy)	Staff	None	Yes	Missing	FastDNA Spin Kit for Soil	FastDNA	454 (GS/FLX+/Titanium)	454 (GS/FLX+/Titanium)	Manual
Lozupone et al.	2013	https://www.sciencedirect.com/science/article/pii/S1931312813002886?via%3Dihub	HIV	Gut	Swab	Self-collected	None	No	Missing	MoBio PowerSoil	MoBio	Illumina MiSeq	Illumina MiSeq	Manual
Serrano-Villar A	2017	https://www.sciencedirect.com/science/article/pii/S1933021922007334	HIV	Gut	Fecal sample		RNAlater	Missing	Missing	QIAamp DNA Stool kit	QIAamp	454 (GS/FLX+/Titanium)	454 (GS/FLX+/Titanium)	Manual
Nowak et al.	2015	https://journals.lww.com/aidsonline/fulltext/2015/11280/gut_microbiota_diversity_predicts_immune_status_in.4.aspx	HIV	Gut	Fecal sample		Other	Missing	Bead beating	Mag mini kit	Mag mini kit	Illumina MiSeq	Illumina MiSeq (300PE)	Manual
Yu et al.	2014	https://journals.lww.com/aidsonline/fulltext/2014/03130/Anal_microbiota_profiles_in_HIV_positive_and.13.aspx	HIV	Gut	Rectal swab	Staff	Transport medium	No	Enzymatic + bead beating	QIAsymphony SP protocol Pathogen complex 400	QIAsymphony	Illumina MiSeq	Illumina MiSeq (250PE)	Robot
Monaco et al.	2016	https://www.sciencedirect.com/science/article/pii/S193131281630052X?via%3Dihub	HIV	Gut	Fecal sample	Self-collected	RNAlater	Yes	Bead beating	Phenol/Chloroform followed by AllPrep DNA/RNA Micro Kit (Qiagen)	Qiagen - other	Illumina MiSeq	Illumina MiSeq (250PE)	Manual
Serrano-Villar et al. B	2017	https://journals.lww.com/aidsonline/fulltext/2017/02200/hiv,_hpv,_and_microbiota__partners_in_crime_.21.aspx	HIV	Gut	Fecal sample		RNAlater	Yes	Enzymatic	Magna Pure LC	MagNA Pure	Illumina MiSeq	Illumina MiSeq (300PE)	Robot
Noguera-Julian et al.	2016	https://www.thelancet.com/article/S2352-3964(16)30028-7/fulltext	HIV	Gut	Fecal sample	Self-collected	Missing	No	Missing	MoBio PowerSoil	MoBio	Illumina MiSeq	Illumina MiSeq (300PE)	Manual
Dillon et al.	2014	https://www.sciencedirect.com/science/article/pii/S1933021922011096	HIV	Gut	Rectal swab	Staff	None	Yes	Missing	MoBio UltraClean Fecal DNA Kit	MoBio	Illumina MiSeq	Illumina MiSeq (250PE)	Manual
Dinh et al.	2015	https://academic.oup.com/jid/article/211/1/19/801451	HIV	Gut	Fecal sample	Self-collected	None	No	Enzymatic + bead beating	QIAamp DNA Stool Minikit	QIAamp	454 (GS/FLX+/Titanium)	454 (GS/FLX+/Titanium)	Manual
Pinto-Cardoso et al.	2017	https://www.nature.com/articles/srep43741	HIV	Gut	Fecal sample	Self-collected	None	No	Missing	QIAamp DNA Stool Minikit	QIAamp	Illumina MiSeq	Illumina MiSeq (300PE)	Manual
Vesterbacka et al.	2017	https://www.nature.com/articles/s41598-017-06675-1	HIV	Gut	Fecal sample	Self-collected	Other	No	Missing	MoBio PowerSoil	MoBio	Illumina MiSeq	Illumina MiSeq (300PE)	Manual
Villar-Garcia et al.	2017	https://journals.plos.org/plosone/article?id=10.1371/journal.pone.0173802	HIV	Gut	Fecal sample	Self-collected	Missing	No	Missing			Illumina MiSeq	Illumina MiSeq	Missing
Nowak et al.	2017	https://journals.lww.com/aidsonline/fulltext/2017/03270/Rectal_microbiota_among_HIV_uninfected,_untreated.14.aspx	HIV	Gut	Rectal swab	Staff	Transport medium	No	Enzymatic + bead beating	QIAsymphony DSP Virus/Pathogen Kit	QIAsymphony	Illumina MiSeq	Illumina MiSeq (300PE)	Robot

### Sheet: Table S2
Study	Year published	Link	Repository	N	Carcinoma +	Carcinoma -	CIN+	CIN-
Audirac-Chalifour et al.	2016	https://journals.plos.org/plosone/article?id=10.1371/journal.pone.0153274		29	8	21	12	17
Di Paola et al.	2017	https://www.nature.com/articles/s41598-017-09842-6	PRJEB18720	69	0	69	7	62
Lee et al.	2013	https://journals.plos.org/plosone/article?id=10.1371/journal.pone.0063514	ERP001901	65	0	65	5	60
Onywera et al.	2019	https://www.sciencedirect.com/science/article/pii/S2405852118301472?via%3Dihub	PRJNA473351	83	0	83	20	63
Ilhan et al.	2019	https://www.sciencedirect.com/science/article/pii/S2352396419302671?via%3Dihub	PRJNA518153	77	10	67	48	29
